# Adaptive Resilience: Agarikon Mycelium Modulates Immune Responses and Provides Oxidative Stress Buffering in Human Immune Cells

**DOI:** 10.64898/2026.07.10.737773

**Authors:** Elizabeth Doar, Jessica Kishiyama, Zolton J. Bair, Paul Stamets, Chase Beathard

**Affiliations:** Department of Research and Development, Fungi Perfecti, LLC, Olympia, WA, USA

**Keywords:** *Fomitopsis officinalis*, *Laricifomes officinalis*, agarikon, mycelium, immune modulation, antioxidant, cytokine signaling

## Abstract

Agarikon (*Fomitopsis officinalis*, syn. *Laricifomes officinalis*) is a fungus with millennia of traditional use across many cultures with modern research supporting the antimicrobial, antiviral, anticancer, antioxidant, and immune-modulating properties of both mycelium and fruit body. Due to the slow growth and old-growth forest habitat of agarikon fruit bodies, its mycelium represents an easily cultivated immunomodulating and stress buffering preparation, underscored by recent clinical trials of a blend of agarikon and *Trametes versicolor* mycelium. We investigated the transcriptomic effects of agarikon mycelium in human peripheral blood mononuclear cells (PBMCs) under both basal and LPS-stimulated conditions, alongside evaluations of antioxidant, iron chelating, and kinase binding activity. Two agarikon fractions were also assessed for effects on cell viability and proliferation and induction of select cytokine targets. Under basal conditions, agarikon mycelium selectively engaged the innate immune response through IL-1 and NF-κB axes, balanced by increases in anti-inflammatory mediators such as IL-1RA and decreases in toll-like receptor transcripts. Under LPS-stimulated conditions, this innate immune response was modified, with measured increases in immune effectors (including *TLR5*) observed in response to induced stress, alongside accompanying transcript decreases in cytokine pathways that can overstimulate the immune system. Overall, agarikon mycelium demonstrated a coordinated, context-dependent immune response profile, supporting its stress-buffering and immune-modulating potential and warranting continued clinical validation.
