## Supplementary material for "Adaptive Resilience: Agarikon Mycelium Modulates Immune Responses and Provides Oxidative Stress Buffering in Human Immune Cells": Table S3

### Sheet: Sheet1
Gene ID	Gene name	Fold change
ENSG00000184106	triggering receptor expressed on myeloid cells like 3, pseudogene	132.334
ENSG00000198300	paternally expressed 3	97.8513
ENSG00000163377	family with sequence similarity 19 member A4, C-C motif chemokine like	93.7848
ENSG00000197769	microtubule associated protein 1 light chain 3 gamma	78.1442
ENSG00000163221	S100 calcium binding protein A12	67.3146
ENSG00000117245	kinesin family member 17	57.6073
ENSG00000169429	C-X-C motif chemokine ligand 8	31.0153
ENSG00000127954	STEAP4 metalloreductase	27.3495
ENSG00000237398	major histocompatibility complex, class II, DP alpha 3 (pseudogene)	16.828
ENSG00000100985	matrix metallopeptidase 9	12.6499
ENSG00000182326	complement C1s	12.1751
ENSG00000164935	dendrocyte expressed seven transmembrane protein	10.9812
ENSG00000108691	C-C motif chemokine ligand 2	8.39802
ENSG00000260135	MMP2 antisense RNA 1	8.09687
ENSG00000050730	TNFAIP3 interacting protein 3	7.76202
ENSG00000137801	thrombospondin 1	7.17107
ENSG00000136689	interleukin 1 receptor antagonist	6.94358
ENSG00000148926	adrenomedullin	5.63446
ENSG00000151012	solute carrier family 7 member 11	5.3708
ENSG00000130222	growth arrest and DNA damage inducible gamma	5.23024
ENSG00000125538	interleukin 1 beta	5.09101
ENSG00000166523	C-type lectin domain family 4 member E	4.9706
ENSG00000126262	free fatty acid receptor 2	4.51431
ENSG00000139572	G protein-coupled receptor 84	4.42779
ENSG00000104951	interleukin 4 induced 1	4.3722
ENSG00000143546	S100 calcium binding protein A8	3.67007
ENSG00000146070	phospholipase A2 group VII	3.62348
ENSG00000157227	matrix metallopeptidase 14	3.52311
ENSG00000008516	matrix metallopeptidase 25	3.51063
ENSG00000178860	musculin	3.50605
ENSG00000128274	alpha 1,4-galactosyltransferase (P blood group)	3.46887
ENSG00000106565	transmembrane protein 176B	3.31342
ENSG00000255833	TIFA inhibitor	3.27314
ENSG00000002933	transmembrane protein 176A	3.15539
ENSG00000115107	STEAP3 metalloreductase	3.05979
ENSG00000112096	superoxide dismutase 2	2.93081
ENSG00000123342	matrix metallopeptidase 19	2.92389
ENSG00000244405	ETS variant 5	2.8531
ENSG00000142512	sialic acid binding Ig like lectin 10	2.78995
ENSG00000111344	RAS protein activator like 1	2.74846
ENSG00000163220	S100 calcium binding protein A9	2.73408
ENSG00000025434	nuclear receptor subfamily 1 group H member 3	2.6848
ENSG00000158270	collectin subfamily member 12	2.61088
ENSG00000049249	TNF receptor superfamily member 9	2.60755
ENSG00000184371	colony stimulating factor 1	2.55287
ENSG00000137834	SMAD family member 6	2.50813
ENSG00000167680	semaphorin 6B	2.50127
ENSG00000137331	immediate early response 3	2.43641
ENSG00000087245	matrix metallopeptidase 2	2.43416
ENSG00000176170	sphingosine kinase 1	2.41345
ENSG00000100906	NFKB inhibitor alpha	2.38653
ENSG00000196189	semaphorin 4A	2.37009
ENSG00000177706	FAM20C, golgi associated secretory pathway kinase	2.28402
ENSG00000026751	SLAM family member 7	2.27773
ENSG00000186827	TNF receptor superfamily member 4	2.27121
ENSG00000072274	transferrin receptor	2.25798
ENSG00000137496	interleukin 18 binding protein	2.25002
ENSG00000197122	SRC proto-oncogene, non-receptor tyrosine kinase	2.22253
ENSG00000075618	fascin actin-bundling protein 1	2.20094
ENSG00000011422	plasminogen activator, urokinase receptor	2.16114
ENSG00000090339	intercellular adhesion molecule 1	2.12869
ENSG00000105499	phospholipase A2 group IVC	2.10794
ENSG00000158714	SLAM family member 8	2.09365
ENSG00000103855	CD276 molecule	2.07652
ENSG00000139832	RAB20, member RAS oncogene family	2.02261
ENSG00000136048	DNA damage regulated autophagy modulator 1	2.01094
ENSG00000077150	nuclear factor kappa B subunit 2	1.98886
ENSG00000116701	neutrophil cytosolic factor 2	1.97355
ENSG00000196730	death associated protein kinase 1	1.94004
ENSG00000104856	RELB proto-oncogene, NF-kB subunit	1.93694
ENSG00000158186	muscle RAS oncogene homolog	1.91896
ENSG00000140961	oxidative stress induced growth inhibitor 1	1.91726
ENSG00000042493	capping actin protein, gelsolin like	1.89251
ENSG00000162734	proliferation and apoptosis adaptor protein 15	1.88888
ENSG00000146232	NFKB inhibitor epsilon	1.87541
ENSG00000158517	neutrophil cytosolic factor 1	1.85063
ENSG00000122861	plasminogen activator, urokinase	1.8506
ENSG00000177556	antioxidant 1 copper chaperone	1.8471
ENSG00000137393	ring finger protein 144B	1.84565
ENSG00000103811	cathepsin H	1.82658
ENSG00000160213	cystatin B	1.79694
ENSG00000110446	solute carrier family 15 member 3	1.79556
ENSG00000186818	leukocyte immunoglobulin like receptor B4	1.77377
ENSG00000116663	F-box protein 6	1.76835
ENSG00000105928	gasdermin E	1.76384
ENSG00000101336	HCK proto-oncogene, Src family tyrosine kinase	1.76158
ENSG00000107551	Ras association domain family member 4	1.75023
ENSG00000169403	platelet activating factor receptor	1.74266
ENSG00000136205	tensin 3	1.7418
ENSG00000000938	FGR proto-oncogene, Src family tyrosine kinase	1.74114
ENSG00000127191	TNF receptor associated factor 2	1.73758
ENSG00000169136	activating transcription factor 5	1.72522
ENSG00000102393	galactosidase alpha	1.71438
ENSG00000126759	complement factor properdin	1.70637
ENSG00000023445	baculoviral IAP repeat containing 3	1.70629
ENSG00000148180	gelsolin	1.68799
ENSG00000196743	GM2 ganglioside activator	1.68556
ENSG00000069399	B cell CLL/lymphoma 3	1.66827
ENSG00000159128	interferon gamma receptor 2	1.66542
ENSG00000153898	mucolipin 2	1.66354
ENSG00000108179	peptidylprolyl isomerase F	1.65885
ENSG00000130396	afadin, adherens junction formation factor	1.64189
ENSG00000090376	interleukin 1 receptor associated kinase 3	1.63891
ENSG00000104972	leukocyte immunoglobulin like receptor B1	1.63072
ENSG00000227507	lymphotoxin beta	1.62754
ENSG00000178623	G protein-coupled receptor 35	1.62224
ENSG00000139289	pleckstrin homology like domain family A member 1	1.62091
ENSG00000131981	galectin 3	1.60774
ENSG00000175857	GRB2 binding adaptor protein, transmembrane	1.60219
ENSG00000144959	neutral cholesterol ester hydrolase 1	1.59924
ENSG00000263528	inhibitor of nuclear factor kappa B kinase subunit epsilon	1.56767
ENSG00000114554	plexin A1	1.56574
ENSG00000182487	neutrophil cytosolic factor 1B pseudogene	1.56352
ENSG00000179163	alpha-L-fucosidase 1	1.56178
ENSG00000178199	zinc finger CCCH-type containing 12D	1.54832
ENSG00000133805	adenosine monophosphate deaminase 3	1.54649
ENSG00000010278	CD9 molecule	1.52523
ENSG00000174600	chemerin chemokine-like receptor 1	1.51806
ENSG00000165168	cytochrome b-245 beta chain	1.51557
ENSG00000109790	kelch like family member 5	1.51019
ENSG00000118503	TNF alpha induced protein 3	1.50477
ENSG00000161011	sequestosome 1	1.50282
ENSG00000123240	optineurin	1.50281
ENSG00000031081	Rho GTPase activating protein 31	1.4924
ENSG00000125733	thyroid hormone receptor interactor 10	1.49202
ENSG00000131669	ninjurin 1	1.48608
ENSG00000179630	laccase domain containing 1	1.48073
ENSG00000112561	transcription factor EB	1.46688
ENSG00000167468	glutathione peroxidase 4	1.45879
ENSG00000173486	FK506 binding protein 2	1.44546
ENSG00000143507	dual specificity phosphatase 10	1.43999
ENSG00000103222	ATP binding cassette subfamily C member 1	1.43883
ENSG00000163874	zinc finger CCCH-type containing 12A	1.43706
ENSG00000160209	pyridoxal kinase	1.43136
ENSG00000100997	abhydrolase domain containing 12	1.42846
ENSG00000142185	transient receptor potential cation channel subfamily M member 2	1.41995
ENSG00000131323	TNF receptor associated factor 3	1.41901
ENSG00000111144	leukotriene A4 hydrolase	1.41345
ENSG00000101160	cathepsin Z	1.40639
ENSG00000182718	annexin A2	1.39705
ENSG00000145901	TNFAIP3 interacting protein 1	1.39583
ENSG00000213809	killer cell lectin like receptor K1	1.38532
ENSG00000163932	protein kinase C delta	1.38393
ENSG00000140749	immunoglobulin superfamily member 6	1.38241
ENSG00000166068	sprouty related EVH1 domain containing 1	1.37733
ENSG00000104998	interleukin 27 receptor subunit alpha	1.37316
ENSG00000117450	peroxiredoxin 1	1.36017
ENSG00000162783	immediate early response 5	1.35897
ENSG00000132334	protein tyrosine phosphatase, receptor type E	1.35567
ENSG00000129667	rhomboid 5 homolog 2	1.3556
ENSG00000142002	dipeptidyl peptidase 9	1.3529
ENSG00000254087	LYN proto-oncogene, Src family tyrosine kinase	1.3492
ENSG00000144802	NFKB inhibitor zeta	1.33951
ENSG00000185361	TNF alpha induced protein 8 like 1	1.32781
ENSG00000085117	CD82 molecule	1.32668
ENSG00000215788	TNF receptor superfamily member 25	1.32513
ENSG00000089775	zinc finger and BTB domain containing 25	1.32484
ENSG00000066336	Spi-1 proto-oncogene	1.30842
ENSG00000105639	Janus kinase 3	1.30149
ENSG00000116044	nuclear factor, erythroid 2 like 2	1.29964
ENSG00000138600	signal peptide peptidase like 2A	1.29538
ENSG00000067225	pyruvate kinase M1/2	1.29135
ENSG00000109320	nuclear factor kappa B subunit 1	1.28513
ENSG00000110651	CD81 molecule	1.2835
ENSG00000056558	TNF receptor associated factor 1	1.28309
ENSG00000147168	interleukin 2 receptor subunit gamma	1.28308
ENSG00000184613	neural EGFL like 2	1.28292
ENSG00000197629	macrophage expressed 1	1.26433
ENSG00000074800	enolase 1	1.2484
ENSG00000166949	SMAD family member 3	1.23961
ENSG00000005844	integrin subunit alpha L	1.22517
ENSG00000100385	interleukin 2 receptor subunit beta	-1.20254
ENSG00000160014	calmodulin 3	-1.22098
ENSG00000170989	sphingosine-1-phosphate receptor 1	-1.22156
ENSG00000110876	selectin P ligand	-1.22514
ENSG00000261371	platelet and endothelial cell adhesion molecule 1	-1.23125
ENSG00000139687	RB transcriptional corepressor 1	-1.264
ENSG00000186810	C-X-C motif chemokine receptor 3	-1.26612
ENSG00000146904	EPH receptor A1	-1.27706
ENSG00000186174	B cell CLL/lymphoma 9 like	-1.28012
ENSG00000178573	MAF bZIP transcription factor	-1.28013
ENSG00000010610	CD4 molecule	-1.28906
ENSG00000135250	SRSF protein kinase 2	-1.29236
ENSG00000148400	notch 1	-1.2976
ENSG00000108679	galectin 3 binding protein	-1.29999
ENSG00000163508	eomesodermin	-1.31921
ENSG00000135916	integral membrane protein 2C	-1.32407
ENSG00000231389	major histocompatibility complex, class II, DP alpha 1	-1.32905
ENSG00000127528	Kruppel like factor 2	-1.3355
ENSG00000170385	solute carrier family 30 member 1	-1.34315
ENSG00000176083	zinc finger protein 683	-1.34906
ENSG00000108861	dual specificity phosphatase 3	-1.35079
ENSG00000030582	granulin precursor	-1.35991
ENSG00000119655	NPC intracellular cholesterol transporter 2	-1.36827
ENSG00000107738	V-set immunoregulatory receptor	-1.37391
ENSG00000135114	2'-5'-oligoadenylate synthetase like	-1.40535
ENSG00000126709	interferon alpha inducible protein 6	-1.40559
ENSG00000181467	RAP2B, member of RAS oncogene family	-1.4145
ENSG00000159189	complement C1q C chain	-1.41563
ENSG00000128016	ZFP36 ring finger protein	-1.41758
ENSG00000223865	major histocompatibility complex, class II, DP beta 1	-1.42846
ENSG00000171860	complement C3a receptor 1	-1.43179
ENSG00000134061	CD180 molecule	-1.44104
ENSG00000265972	thioredoxin interacting protein	-1.44189
ENSG00000186350	retinoid X receptor alpha	-1.44812
ENSG00000135218	CD36 molecule	-1.4642
ENSG00000124225	prostate transmembrane protein, androgen induced 1	-1.46707
ENSG00000184060	ArfGAP with dual PH domains 2	-1.48248
ENSG00000100504	glycogen phosphorylase L	-1.49123
ENSG00000081189	myocyte enhancer factor 2C	-1.53382
ENSG00000121858	TNF superfamily member 10	-1.53391
ENSG00000119535	colony stimulating factor 3 receptor	-1.53861
ENSG00000127951	fibrinogen like 2	-1.54649
ENSG00000185432	methyltransferase like 7A	-1.55608
ENSG00000153071	DAB2, clathrin adaptor protein	-1.60403
ENSG00000244682	Fc fragment of IgG receptor IIc (gene/pseudogene)	-1.61109
ENSG00000173083	heparanase	-1.62301
ENSG00000162711	NLR family pyrin domain containing 3	-1.62411
ENSG00000114013	CD86 molecule	-1.65265
ENSG00000196154	S100 calcium binding protein A4	-1.66394
ENSG00000136869	toll like receptor 4	-1.67827
ENSG00000170458	CD14 molecule	-1.72067
ENSG00000187210	glucosaminyl (N-acetyl) transferase 1, core 2	-1.74751
ENSG00000221869	CCAAT enhancer binding protein delta	-1.7692
ENSG00000105609	leukocyte immunoglobulin like receptor B5	-1.78216
ENSG00000143226	Fc fragment of IgG receptor IIa	-1.79026
ENSG00000101439	cystatin C	-1.82585
ENSG00000142089	interferon induced transmembrane protein 3	-1.87218
ENSG00000282608	adenosine A3 receptor	-1.90205
ENSG00000175899	alpha-2-macroglobulin	-1.92032
ENSG00000146072	TNF receptor superfamily member 21	-1.94104
ENSG00000172322	C-type lectin domain family 12 member A	-1.94678
ENSG00000197766	complement factor D	-1.99452
ENSG00000166428	phospholipase D family member 4	-2.02525
ENSG00000272398	CD24 molecule	-2.10576
ENSG00000203747	Fc fragment of IgG receptor IIIa	-2.12887
ENSG00000173930	solute carrier organic anion transporter family member 4C1	-2.19104
ENSG00000183087	growth arrest specific 6	-2.1955
ENSG00000038945	macrophage scavenger receptor 1	-2.31943
ENSG00000163563	myeloid cell nuclear differentiation antigen	-2.33329
ENSG00000151491	epidermal growth factor receptor pathway substrate 8	-2.47712
ENSG00000149131	serpin family G member 1	-2.59179
ENSG00000169413	ribonuclease A family member k6	-2.59383
ENSG00000171659	G protein-coupled receptor 34	-2.65442
ENSG00000211943	immunoglobulin heavy variable 3-15	-2.67804
ENSG00000088827	sialic acid binding Ig like lectin 1	-2.81584
ENSG00000196664	toll like receptor 7	-2.85399
ENSG00000120738	early growth response 1	-2.96557
ENSG00000229754	C-X-C motif chemokine receptor 2 pseudogene 1	-3.00597
ENSG00000155659	V-set and immunoglobulin domain containing 4	-3.02239
ENSG00000177575	CD163 molecule	-3.05054
ENSG00000100292	heme oxygenase 1	-3.17301
ENSG00000157168	neuregulin 1	-3.21689
ENSG00000167601	AXL receptor tyrosine kinase	-3.26052
ENSG00000250722	selenoprotein P	-4.03299
ENSG00000017427	insulin like growth factor 1	-4.42226
ENSG00000198794	secretory carrier membrane protein 5	-4.67378
ENSG00000106772	prune homolog 2	-5.09319
ENSG00000129538	ribonuclease A family member 1, pancreatic	-6.87215
ENSG00000179921	G protein-coupled bile acid receptor 1	-7.20726
ENSG00000019991	hepatocyte growth factor	-7.84913
ENSG00000105492	sialic acid binding Ig like lectin 6	-7.94667
ENSG00000127533	F2R like thrombin or trypsin receptor 3	-10.8389
ENSG00000179639	Fc fragment of IgE receptor Ia	-16.211
ENSG00000102048	ankyrin repeat and SOCS box containing 9	-75.9913
ENSG00000171643	S100 calcium binding protein Z	-101.901
