## Supplementary material for "Adaptive Resilience: Agarikon Mycelium Modulates Immune Responses and Provides Oxidative Stress Buffering in Human Immune Cells": Table S4

### Sheet: Sheet1
Gene ID	Gene name	Fold change
ENSG00000118785	secreted phosphoprotein 1	347.397
ENSG00000106178	C-C motif chemokine ligand 24	292.254
ENSG00000164935	dendrocyte expressed seven transmembrane protein	274.697
ENSG00000178789	CD300 molecule like family member b	211.473
ENSG00000132514	C-type lectin domain containing 10A	173.841
ENSG00000276600	RAB7B, member RAS oncogene family	163.414
ENSG00000138356	aldehyde oxidase 1	161.995
ENSG00000260314	mannose receptor C-type 1	92.6836
ENSG00000157168	neuregulin 1	74.041
ENSG00000158825	cytidine deaminase	63.1548
ENSG00000111729	C-type lectin domain family 4 member A	24.4234
ENSG00000181374	C-C motif chemokine ligand 13	21.4273
ENSG00000130208	apolipoprotein C1	13.693
ENSG00000258227	C-type lectin domain containing 5A	10.9761
ENSG00000197632	serpin family B member 2	10.6802
ENSG00000010327	stabilin 1	9.45467
ENSG00000100985	matrix metallopeptidase 9	7.40629
ENSG00000108688	C-C motif chemokine ligand 7	6.76393
ENSG00000197046	sialic acid binding Ig like lectin 15	6.6691
ENSG00000176046	nuclear protein 1, transcriptional regulator	5.62523
ENSG00000099250	neuropilin 1	5.25425
ENSG00000112299	vanin 1	5.16998
ENSG00000158270	collectin subfamily member 12	5.1493
ENSG00000172243	C-type lectin domain containing 7A	4.71083
ENSG00000253958	claudin 23	4.35903
ENSG00000111344	RAS protein activator like 1	4.28712
ENSG00000187554	toll like receptor 5	4.27812
ENSG00000140678	integrin subunit alpha X	4.19872
ENSG00000179163	alpha-L-fucosidase 1	4.11957
ENSG00000139318	dual specificity phosphatase 6	4.11629
ENSG00000108691	C-C motif chemokine ligand 2	4.11555
ENSG00000163735	C-X-C motif chemokine ligand 5	4.11052
ENSG00000116701	neutrophil cytosolic factor 2	3.93717
ENSG00000177706	FAM20C, golgi associated secretory pathway kinase	3.8232
ENSG00000134830	complement component 5a receptor 2	3.80761
ENSG00000106853	prostaglandin reductase 1	3.71284
ENSG00000123342	matrix metallopeptidase 19	3.71156
ENSG00000245848	CCAAT enhancer binding protein alpha	3.62739
ENSG00000197405	complement C5a receptor 1	3.58598
ENSG00000129538	ribonuclease A family member 1, pancreatic	3.53697
ENSG00000137673	matrix metallopeptidase 7	3.49596
ENSG00000140450	arrestin domain containing 4	3.49118
ENSG00000261040	WAP four-disulfide core domain 21, pseudogene	3.46751
ENSG00000113070	heparin binding EGF like growth factor	3.45999
ENSG00000100504	glycogen phosphorylase L	3.43011
ENSG00000087245	matrix metallopeptidase 2	3.40384
ENSG00000133048	chitinase 3 like 1	3.36994
ENSG00000163739	C-X-C motif chemokine ligand 1	3.2553
ENSG00000075391	RAS protein activator like 2	3.24442
ENSG00000018280	solute carrier family 11 member 1	3.24379
ENSG00000125730	complement C3	3.2074
ENSG00000151012	solute carrier family 7 member 11	3.20005
ENSG00000167680	semaphorin 6B	3.18123
ENSG00000182578	colony stimulating factor 1 receptor	3.16711
ENSG00000163734	C-X-C motif chemokine ligand 3	3.14263
ENSG00000169429	C-X-C motif chemokine ligand 8	3.14074
ENSG00000187796	caspase recruitment domain family member 9	3.06064
ENSG00000187098	melanogenesis associated transcription factor	3.04934
ENSG00000124882	epiregulin	2.96583
ENSG00000162493	podoplanin	2.9019
ENSG00000137801	thrombospondin 1	2.90118
ENSG00000158714	SLAM family member 8	2.88308
ENSG00000170345	Fos proto-oncogene, AP-1 transcription factor subunit	2.7873
ENSG00000186074	CD300 molecule like family member f	2.75589
ENSG00000146070	phospholipase A2 group VII	2.72738
ENSG00000153071	DAB2, clathrin adaptor protein	2.67791
ENSG00000161921	C-X-C motif chemokine ligand 16	2.59123
ENSG00000133246	PML-RARA regulated adaptor molecule 1	2.5808
ENSG00000158186	muscle RAS oncogene homolog	2.57701
ENSG00000115008	interleukin 1 alpha	2.56004
ENSG00000167705	Rab interacting lysosomal protein	2.49915
ENSG00000131042	leukocyte immunoglobulin like receptor B2	2.47737
ENSG00000153208	MER proto-oncogene, tyrosine kinase	2.47172
ENSG00000100079	galectin 2	2.45667
ENSG00000100600	legumain	2.44127
ENSG00000108700	C-C motif chemokine ligand 8	2.42805
ENSG00000136205	tensin 3	2.39666
ENSG00000118515	serum/glucocorticoid regulated kinase 1	2.35684
ENSG00000140749	immunoglobulin superfamily member 6	2.34316
ENSG00000035862	TIMP metallopeptidase inhibitor 2	2.34113
ENSG00000130222	growth arrest and DNA damage inducible gamma	2.34101
ENSG00000184060	ArfGAP with dual PH domains 2	2.30479
ENSG00000164733	cathepsin B	2.2853
ENSG00000130203	apolipoprotein E	2.28293
ENSG00000136689	interleukin 1 receptor antagonist	2.28197
ENSG00000110042	deltex E3 ubiquitin ligase 4	2.26564
ENSG00000136830	family with sequence similarity 129 member B	2.26138
ENSG00000171631	pyrimidinergic receptor P2Y6	2.25124
ENSG00000135047	cathepsin L	2.24456
ENSG00000131981	galectin 3	2.24269
ENSG00000162337	LDL receptor related protein 5	2.20757
ENSG00000169245	C-X-C motif chemokine ligand 10	2.14175
ENSG00000122861	plasminogen activator, urokinase	2.12814
ENSG00000163823	C-C motif chemokine receptor 1	2.12672
ENSG00000105928	gasdermin E	2.11883
ENSG00000087086	ferritin light chain	2.0944
ENSG00000175899	alpha-2-macroglobulin	2.09426
ENSG00000011422	plasminogen activator, urokinase receptor	2.08934
ENSG00000275385	C-C motif chemokine ligand 18	2.06532
ENSG00000196743	GM2 ganglioside activator	2.06041
ENSG00000165168	cytochrome b-245 beta chain	2.05761
ENSG00000157404	KIT proto-oncogene receptor tyrosine kinase	2.03027
ENSG00000179630	laccase domain containing 1	2.02162
ENSG00000125538	interleukin 1 beta	2.00742
ENSG00000110446	solute carrier family 15 member 3	2.00582
ENSG00000165178	neutrophil cytosolic factor 1C pseudogene	1.99397
ENSG00000104870	Fc fragment of IgG receptor and transporter	1.98944
ENSG00000102393	galactosidase alpha	1.9634
ENSG00000166068	sprouty related EVH1 domain containing 1	1.93688
ENSG00000113269	ring finger protein 130	1.92593
ENSG00000144959	neutral cholesterol ester hydrolase 1	1.92149
ENSG00000042493	capping actin protein, gelsolin like	1.8804
ENSG00000148926	adrenomedullin	1.87614
ENSG00000105223	phospholipase D family member 3	1.87556
ENSG00000169403	platelet activating factor receptor	1.87343
ENSG00000111424	vitamin D receptor	1.82323
ENSG00000198246	solute carrier family 29 member 3	1.80739
ENSG00000197629	macrophage expressed 1	1.78801
ENSG00000160213	cystatin B	1.76906
ENSG00000128604	interferon regulatory factor 5	1.76851
ENSG00000166927	membrane spanning 4-domains A7	1.75516
ENSG00000050730	TNFAIP3 interacting protein 3	1.74987
ENSG00000174004	negative regulator of reactive oxygen species	1.73551
ENSG00000148180	gelsolin	1.7217
ENSG00000139832	RAB20, member RAS oncogene family	1.69792
ENSG00000131669	ninjurin 1	1.69447
ENSG00000166920	chromosome 15 open reading frame 48	1.68818
ENSG00000084234	amyloid beta precursor like protein 2	1.6872
ENSG00000164713	brain protein I3	1.67609
ENSG00000184678	histone cluster 2 H2B family member e	1.65997
ENSG00000104763	N-acylsphingosine amidohydrolase 1	1.64896
ENSG00000000938	FGR proto-oncogene, Src family tyrosine kinase	1.64586
ENSG00000185291	interleukin 3 receptor subunit alpha	1.64396
ENSG00000104783	potassium calcium-activated channel subfamily N member 4	1.64382
ENSG00000137575	syndecan binding protein	1.64364
ENSG00000168461	RAB31, member RAS oncogene family	1.63707
ENSG00000013583	heme binding protein 1	1.63246
ENSG00000132334	protein tyrosine phosphatase, receptor type E	1.63138
ENSG00000100997	abhydrolase domain containing 12	1.61476
ENSG00000104972	leukocyte immunoglobulin like receptor B1	1.61119
ENSG00000033627	ATPase H+ transporting V0 subunit a1	1.60722
ENSG00000163131	cathepsin S	1.59426
ENSG00000181481	ring finger protein 135	1.56902
ENSG00000142192	amyloid beta precursor protein	1.54938
ENSG00000172216	CCAAT enhancer binding protein beta	1.54745
ENSG00000108828	vesicle amine transport 1	1.54659
ENSG00000182718	annexin A2	1.5424
ENSG00000090674	mucolipin 1	1.52925
ENSG00000119655	NPC intracellular cholesterol transporter 2	1.51421
ENSG00000117450	peroxiredoxin 1	1.49823
ENSG00000160211	glucose-6-phosphate dehydrogenase	1.48932
ENSG00000133805	adenosine monophosphate deaminase 3	1.47935
ENSG00000118985	elongation factor for RNA polymerase II 2	1.47803
ENSG00000138760	scavenger receptor class B member 2	1.47439
ENSG00000130830	membrane palmitoylated protein 1	1.4681
ENSG00000087074	protein phosphatase 1 regulatory subunit 15A	1.4652
ENSG00000155629	phosphoinositide-3-kinase adaptor protein 1	1.45734
ENSG00000254087	LYN proto-oncogene, Src family tyrosine kinase	1.45276
ENSG00000104687	glutathione-disulfide reductase	1.45191
ENSG00000085063	CD59 molecule (CD59 blood group)	1.43646
ENSG00000168758	semaphorin 4C	1.4274
ENSG00000135144	deltex E3 ubiquitin ligase 1	1.42231
ENSG00000071553	ATPase H+ transporting accessory protein 1	1.39806
ENSG00000269858	egl-9 family hypoxia inducible factor 2	1.39303
ENSG00000127947	protein tyrosine phosphatase, non-receptor type 12	1.37337
ENSG00000042980	ADAM metallopeptidase domain 28	1.34939
ENSG00000204389	heat shock protein family A (Hsp70) member 1A	1.34441
ENSG00000160791	C-C motif chemokine receptor 5 (gene/pseudogene)	1.33877
ENSG00000243335	potassium channel tetramerization domain containing 7	1.33365
ENSG00000143622	Ras like without CAAX 1	1.32969
ENSG00000186350	retinoid X receptor alpha	1.32668
ENSG00000161011	sequestosome 1	1.32498
ENSG00000138069	RAB1A, member RAS oncogene family	1.32028
ENSG00000100284	target of myb1 membrane trafficking protein	1.313
ENSG00000135926	transmembrane BAX inhibitor motif containing 1	1.3003
ENSG00000133466	C1q and TNF related 6	1.28859
ENSG00000110057	unc-93 homolog B1, TLR signaling regulator	1.28781
ENSG00000266412	nuclear receptor coactivator 4	1.28663
ENSG00000111802	tyrosyl-DNA phosphodiesterase 2	1.28287
ENSG00000117020	AKT serine/threonine kinase 3	1.28186
ENSG00000124225	prostate transmembrane protein, androgen induced 1	1.2698
ENSG00000160953	melanoma associated antigen (mutated) 1	1.2654
ENSG00000160255	integrin subunit beta 2	1.26328
ENSG00000111144	leukotriene A4 hydrolase	1.25471
ENSG00000008513	ST3 beta-galactoside alpha-2,3-sialyltransferase 1	1.25429
ENSG00000108175	zinc finger MIZ-type containing 1	1.2503
ENSG00000160209	pyridoxal kinase	1.24343
ENSG00000197081	insulin like growth factor 2 receptor	1.2407
ENSG00000027697	interferon gamma receptor 1	1.2342
ENSG00000005893	lysosomal associated membrane protein 2	1.22876
ENSG00000124357	N-acetylglucosamine kinase	1.22303
ENSG00000142166	interferon alpha and beta receptor subunit 1	1.21602
ENSG00000110651	CD81 molecule	1.20705
ENSG00000167984	NLR family CARD domain containing 3	1.19804
ENSG00000170989	sphingosine-1-phosphate receptor 1	1.17124
ENSG00000162894	Fc fragment of IgM receptor	1.16874
ENSG00000106948	AT-hook transcription factor	-1.12148
ENSG00000116824	CD2 molecule	-1.1572
ENSG00000125637	pleckstrin and Sec7 domain containing 4	-1.16414
ENSG00000100911	proteasome activator subunit 2	-1.17508
ENSG00000204264	proteasome subunit beta 8	-1.17737
ENSG00000077150	nuclear factor kappa B subunit 2	-1.19213
ENSG00000126457	protein arginine methyltransferase 1	-1.19272
ENSG00000244509	apolipoprotein B mRNA editing enzyme catalytic subunit 3C	-1.1991
ENSG00000020633	runt related transcription factor 3	-1.20281
ENSG00000065135	G protein subunit alpha i3	-1.20603
ENSG00000185885	interferon induced transmembrane protein 1	-1.21182
ENSG00000271503	C-C motif chemokine ligand 5	-1.21458
ENSG00000092010	proteasome activator subunit 1	-1.22967
ENSG00000134684	tyrosyl-tRNA synthetase	-1.23683
ENSG00000128340	Rac family small GTPase 2	-1.24406
ENSG00000168394	transporter 1, ATP binding cassette subfamily B member	-1.24471
ENSG00000151651	ADAM metallopeptidase domain 8	-1.24752
ENSG00000102096	Pim-2 proto-oncogene, serine/threonine kinase	-1.25344
ENSG00000072310	sterol regulatory element binding transcription factor 1	-1.25602
ENSG00000168071	coiled-coil domain containing 88B	-1.26431
ENSG00000109103	unc-119 lipid binding chaperone	-1.26701
ENSG00000104856	RELB proto-oncogene, NF-kB subunit	-1.276
ENSG00000115760	baculoviral IAP repeat containing 6	-1.27642
ENSG00000173762	CD7 molecule	-1.28271
ENSG00000197540	granzyme M	-1.28495
ENSG00000121858	TNF superfamily member 10	-1.28766
ENSG00000077984	cystatin F	-1.28777
ENSG00000277734	T cell receptor alpha constant	-1.29546
ENSG00000123146	adhesion G protein-coupled receptor E5	-1.29901
ENSG00000086730	linker for activation of T cells family member 2	-1.29976
ENSG00000211592	immunoglobulin kappa constant	-1.30225
ENSG00000133056	phosphatidylinositol-4-phosphate 3-kinase catalytic subunit type 2 beta	-1.30297
ENSG00000171223	JunB proto-oncogene, AP-1 transcription factor subunit	-1.30603
ENSG00000096996	interleukin 12 receptor subunit beta 1	-1.30711
ENSG00000115523	granulysin	-1.30962
ENSG00000145365	TRAF interacting protein with forkhead associated domain	-1.3116
ENSG00000134539	killer cell lectin like receptor D1	-1.31597
ENSG00000160888	immediate early response 2	-1.32074
ENSG00000117090	signaling lymphocytic activation molecule family member 1	-1.34534
ENSG00000073331	alpha kinase 1	-1.34576
ENSG00000143669	lysosomal trafficking regulator	-1.35
ENSG00000105374	natural killer cell granule protein 7	-1.35285
ENSG00000026103	Fas cell surface death receptor	-1.35394
ENSG00000172543	cathepsin W	-1.35741
ENSG00000100644	hypoxia inducible factor 1 subunit alpha	-1.36385
ENSG00000069399	B cell CLL/lymphoma 3	-1.3671
ENSG00000089692	lymphocyte activating 3	-1.37895
ENSG00000167851	CD300a molecule	-1.38044
ENSG00000110848	CD69 molecule	-1.39457
ENSG00000211829	T cell receptor delta constant	-1.39525
ENSG00000180644	perforin 1	-1.39739
ENSG00000066827	zinc finger and AT-hook domain containing	-1.41747
ENSG00000027869	SH2 domain containing 2A	-1.41926
ENSG00000004468	CD38 molecule	-1.44206
ENSG00000115604	interleukin 18 receptor 1	-1.44581
ENSG00000145649	granzyme A	-1.45299
ENSG00000211821	T cell receptor delta variable 2	-1.45852
ENSG00000154451	guanylate binding protein 5	-1.47424
ENSG00000078081	lysosomal associated membrane protein 3	-1.48082
ENSG00000137078	signaling threshold regulating transmembrane adaptor 1	-1.48865
ENSG00000185201	interferon induced transmembrane protein 2	-1.49352
ENSG00000115607	interleukin 18 receptor accessory protein	-1.50761
ENSG00000211689	T cell receptor gamma constant 1	-1.51295
ENSG00000111859	neural precursor cell expressed, developmentally down-regulated 9	-1.51298
ENSG00000185338	suppressor of cytokine signaling 1	-1.52785
ENSG00000141682	phorbol-12-myristate-13-acetate-induced protein 1	-1.56937
ENSG00000132465	joining chain of multimeric IgA and IgM	-1.59834
ENSG00000113758	drebrin 1	-1.60735
ENSG00000226979	lymphotoxin alpha	-1.64121
ENSG00000184557	suppressor of cytokine signaling 3	-1.65023
ENSG00000090104	regulator of G protein signaling 1	-1.71134
ENSG00000211679	immunoglobulin lambda constant 3 (Kern-Oz+ marker)	-1.76427
ENSG00000120738	early growth response 1	-1.81797
ENSG00000168329	C-X3-C motif chemokine receptor 1	-1.82405
ENSG00000150782	interleukin 18	-1.83663
ENSG00000211786	T cell receptor alpha variable 8-2	-1.85626
ENSG00000075618	fascin actin-bundling protein 1	-1.92314
ENSG00000100453	granzyme B	-1.99697
ENSG00000120833	suppressor of cytokine signaling 2	-2.18161
ENSG00000105246	Epstein-Barr virus induced 3	-2.3582
ENSG00000156234	C-X-C motif chemokine ligand 13	-2.60885
ENSG00000188282	RUN and FYVE domain containing 4	-3.15604
ENSG00000171659	G protein-coupled receptor 34	-6.73313
ENSG00000172724	C-C motif chemokine ligand 19	-13.065
ENSG00000183578	TNF alpha induced protein 8 like 3	-100.04
